# Gibberellins promote polar auxin transport to regulate stem cell fate decisions in cambium

**DOI:** 10.1101/2022.07.15.500224

**Authors:** Riikka Mäkilä, Brecht Wybouw, Ondrej Smetana, Leo Vainio, Anna Solé-Gil, Munan Lyu, Lingling Ye, Xin Wang, Riccardo Siligato, Mark Kubo Jenness, Angus S. Murphy, Ari Pekka Mähönen

## Abstract

Vascular cambium contains bifacial stem cells, which produce secondary xylem to one side and secondary phloem to the other. However, how these fate decisions are regulated is unknown. Here, we show that the positioning of an auxin signalling maximum within the cambium determines the fate of stem cell daughters. The position is modulated by gibberellin-regulated, PIN1-dependent polar auxin transport. Gibberellin treatment broadens auxin maximum from the xylem side of the cambium towards the phloem. As a result, xylem-side stem cell daughter preferentially differentiates into xylem, while phloem-side daughter retains stem cell identity. Occasionally, this broadening leads to direct specification of both daughters as xylem, and consequently, adjacent phloem-identity cell reverts to being stem cell. Conversely, reduced gibberellin levels favour specification of phloem-side stem cell daughter as phloem. Together, our data provide a mechanism by which gibberellin regulates the ratio of xylem and phloem production.
