## Supplementary Tables 1-4 for "Gibberellins promote polar auxin transport to regulate stem cell fate decisions in cambium"

### Sheet: Suppl. Table 1. Primers
Table S1. Primers used in cloning
primer name	Sequence (5'-3')	to clone construct
RGAd17 FP attb1	GGGGACAAGTTTGTACAAAAAAGCAGGCTCGATGAAGAGAGATCATCAC	221z-RGAd17
RGAd17 RP attb2	GGGGACCACTTTGTACAAGAAAGCTGGGTCGTACGCCGCCGTCGAGAGTTTCCA	221z-RGAd17
BSAI-DR5V2-F1	TTCAGAggtctcTctcgGAATTCCCGACAAAAG	1R4z-DR5v2
BSAI-DR5V2-R1	AGCGTGggtctcGttgcGGATCCCCTGTAATTGTAATTG	1R4z-DR5v2
genotyping primers
pin1-1 FP	ATGATTACGGCGGCGGACTTCTA
pin1-1 RP	TTCCGACCACCACCAGAAGCC
pin1-7 SALK FP	CAAAAACACCCCCAAAATTTC
pin1-7 SALK RP	AATCATCACAGCCACTGATCC
ga1_LP	CAGACCCGAGACAGTAACTGC
ga1_RP	TCTCTACTCGAGGCAAGCTTG
SALK_LBb1.3	ATTTTGCCGATTTCGGAAC
qRT-PCR primers		reference
ACT2	ACATTGTGCTCAGTGGTGGA	Smetana et al. 2019
	CTGAGGGAAGCAAGAATGGA
TIP41	GTGAAAACTGTTGGAGAGAAGCAA	Han et al. 2013
	TCAACTGGATACCCTTTCGCA
UBQ10	CGTCTTCGTGGTGGTTTCTAAA	Smetana et al. 2019
	TACAAGGCCCCAAAACACAAA
ATHB8	AACACCACTTGACCCCTCAACATCAG	Carlsbecker et al. 2010
	CACGCAACCAACAAGGCTTATCC

### Sheet: Suppl. Table 2. Entry clones
Table S2. Entry clones used in this study
Entry clones	origin	Note
221z-RGAd17	this study	template plasmid (RGAd17-GR) for PCR received from Laura Ragni
2R3e-4xgly-TagRFP-OscT	Siligato et al. 2015
pRU24_43GW	Wang et al. 2020
1R4a-pPEAR1-XVE	Roszak et al. 2021
1R4a-pANT-XVE	Siligato et al. 2015
1R4a-pAtHB8-XVE	Smetana et al. 2019
221z-CRE1	Smetana et al. 2019
2R3e-nosT	Siligato et al. 2015
pCAM-hyg-R4r3	Siligato et al. 2015
1R4a-pAPL	Roszak et al. 2021
221z-erRFP	Siligato et al. 2015
2R3e-3AT	Siligato et al. 2015
pBm43GW	Karimi et al. 2007
1R4a-pANT	this study
pCam-kan-R4R3	Siligato et al. 2015
221z-erGUSpRFP	this study
1R4z-DR5v2	this study
2R3z-nosT	Siligato et al. 2015
pHm43GW	Karimi et al. 2007

### Sheet: Suppl Table 3. Constructs
Table S3. Expression vectors generated in this study
Full name	Name in the manuscript	1st box name	2nd box name	3rd box name	dest name
pRU24_43GW--pPEAR1-XVE-RGAd17-4xgly-TagRFP	pPEAR1:XVE>>RGAd17	1R4-pEPM-XVE	221z-RGAd17	2R3e-4xgly-TagRFP	pRU24_43GW
pRU24:43GW--pANT-XVE-RGAd17-4xgly-TagRFP	pANT:XVE>>RGAd17	1R4-pANT-XVE	221z-RGAd17	2R3e-4xgly-TagRFP	pRU24_43GW
pRU24_43GW--pAtHB8-XVE-RGAd17-4xgly-TagRFP	pAtHB8:XVE>>RGAd17	1R4a-pAtHB8-XVE	221z-RGAd17	2R3e-4xgly-TagRFP	pRU24_43GW
pCAM-hyg--pPEAR1:XVE>>CRE-nosT		1R4a-pPEAR1:XVE	221z-CRE1	2R3e-nosT	pCAM-hyg-R4R3
pBm43GW--pAPL:erRFP-3AT	pAPL:erRFP	1R4a-pAPL	221z-erRFP	2R3e-3AT	pBm43GW
pCAM-kan-R4R3--pANT:erGUSpRFP-3AT	pANT:erGUSpRFP	1R4a-pANT	221z-erGUSpRFP	2R3e-3AT	pCam-kan-R4R3
pHm43GW--DR5v2:erRFP-nosT	DR5v2:erRFP	1R4z-DR5v2	221z-erRFP	2R3z-nosT	pHm43GW

### Sheet: Suppl. Table 4. seeds
Table S4. Plant material used in this study
Seeds	Name in the manuscript	source	DOI
pHS:Dbox-CRE x 35S:lox-GUS	HSdCR	Smetana et al. 2019	DOI: 10.1038/s41586-018-0837-0
pHS:Dbox-CRE x 35S:lox-GUS x ga1	HSdCE x ga1	this study
p35S:XVE>>miR165a	p35S:XVE>>miR165a	Smetana et al. 2019	DOI: 10.1038/s41586-018-0837-0
pPEAR1:XVE-CRE x 35S:lox-GUS	pPEAR1:XVE>>CRE	this study
pANT:XVE-CRE x 35S:lox-GUS	pANT:XVE>>CRE	Smetana et al. 2019	DOI: 10.1038/s41586-018-0837-0
pPIN1:PIN1-GFP	pPIN1:PIN1-GFP	Xu et al. 2006	DOI: 10.1126/science.1121790
DR5v2:erRFP	DR5v2:erRFP	this study
pPIN1:PIN1-GFP x ga1	pPIN1:PIN1-GFP x ga1	Willige et al. 2011	DOI: 10.1105/tpc.111.086355
pPIN1:PIN1-GFP x DR5v2:erRFP	pPIN1:PIN1-GFP x DR5v2:erRFP	this study
pPIN1:PIN1-GFP x DR5v2:erRFP x ga1	pPIN1:PIN1-GFP x DR5v2:erRFP x ga1	this study
pPIN2:PIN2-GFP	pPIN2:PIN2-GFP	Xu et al. 2006	DOI: 10.1126/science.1121790
pPIN3:PIN3-GFP	pPIN3:PIN3-GFP	Zadnikova et al. 2010	DOI: 10.1105/tpc.106.048777
pPIN4:PIN4-GFP	pPIN4:PIN4-GFP	Blilou et al. 2005	DOI: 10.1038/nature03184
pPIN7:PIN7-GFP	pPIN7:PIN7-GFP	Blilou et al. 2005	DOI: 10.1038/nature03184
pAPL:erRFP	pAPL:erRFP	this study
pANT:erGUSpRFP	pANT:erRFP	this study
pANT:XVE>>RGAd17-TagRFP	pANT:XVE>>RGAd17	this study
pAtHB8:XVE>>RGAd17-TagRFP	pAtHB8:XVE>>RGAd17	this study
pPEAR1:XVE>>RGAd17-TagRFP	pPEAR1:XVE>>RGAd17	this study
pRGA:GFP-RGA	pRGA:GFP-RGA	Silverstone et al. 2001	DOI: 10.1105/tpc.010047
rga-24,gai-16	rga,gai
arf7-1,19-1	arf7-1,19-1	Okushima et al. 2005	DOI: 10.1105/tpc.104.028316
arf7-2,19-5	arf7-2,19-5	Goh et al. 2012	DOI: 10.1242/dev.071928
pUBQ10:XVE>>amiMP,arf7-2,19-5	amiMP,arf7-2,19-5	this study
pin1-7 (SALK-047613)	pin1-7	Alonso et al. 2003	DOI: 10.1126/science.1086391
pin3,4,7	pin3,4,7	Govindaraju et al. 2020	DOI: 10.1242/dev.187666
pin1-1	pin1-1	Gälweiler et al. 1998	DOI: 10.1126/science.282.5397.2226
ga1 (SALK-109115)	ga1	Willige et al. 2011	DOI: 10.1105/tpc.111.086355
abcb19-101	abcb19	Lin & Wang 2005	DOI: 10.1104/pp.105.061572
abcb21-1	abcb21	Jenness et al. 2019	DOI: 10.3389/fpls.2019.00806.
